# Life-stage-specific specialities in the cell atlases of the *Clytia hemisphaerica* planula and medusa

**DOI:** 10.64898/2026.02.16.705741

**Authors:** Anna Ferraioli, Julia Ramon Mateu, Marc Meynadier, Thomas Lamonerie, Sophie Pagnotta, Sandra Chevalier, Marta Iglesias, Sebastian R Najle, Arnau Sebé-Pedrós, Marie-Jeanne Arguel, Julie Cazareth, Virginie Magnone, Evelyn Houliston, Richard R. Copley

## Abstract

Jellyfish have complex life-cycles, but there has been limited exploration of how this is achieved at the cellular level. We used single-cell transcriptomics to assemble a cell atlas for the planula larva of *Clytia hemisphaerica*, and compared it to an updated cell atlas for the medusa (jellyfish) stage. The cells of the planula fell into the same broad categories as for the medusa: ectoderm, gastroderm, interstitial cells (i-cells), nematocytes (stinging cells), neurons and secretory cells. Although the planula cells generally showed less diversity than medusae within each category, cells with specialized features unique to their stage could be distinguished by their transcriptional profiles as well as by ultrastructure. Some planula-specific types were identified: aboral secretory cells involved in settlement, and a cell type attributed a role in immunity or post-metamorphic theca production. Distinct transcriptome profiles within different regions of the ciliated planula ectoderm reflected different post-metamorphosis fates of domains along the oral-aboral axis. Inspection of the cell clusters showing significant similarity of marker genes between planula and medusa, and inference of similarity using a statistical model of marker gene presence/absence, revealed correspondences between families of cells from planula and medusa rather than precise cell identities.
