## Supplementary Table 2 for "Life-stage-specific specialities in the cell atlases of the *Clytia hemisphaerica* planula and medusa"

### Sheet: Foglio1
Gene name	abbreviation	XLOC identifier*	GenBank ID	Reference	primers for cloning or EST ID
FAT4-like	FAT4-like	XLOC_009795		this study	IL0ABA20YI03RM1
Tropomyosin A	TPMA	XLOC_000520		Chari et al., 2021 Sci Adv	SA0AAB82YB13
Rab-RAS small GTPase	Rab-RAS	XLOC_003088		this study	SA0AAB115YM06RM1
cathepsin L family	CathepsinL	XLOC_006965		Chari et al., 2021 Sci Adv	SA0AAA9YD16
piwi	piwi	XLOC_007915	EU199802	Leclère et al 2012 Dev Biol.	-
minicollagen 3/4a	minicollagen 3/4a	XLOC_044122	ABW02882	Denker et al., 2008 Dev Biol	-
nematocilin	nematocilin	XLOC_004102		Chari et al., 2021 Sci Adv	SA0AAB71YB19
ELAV	ELAV	XLOC_030971		Chari et al., 2021 Sci Adv	-
pp5	pp5	XLOC_019434	KX496951	Takeda et al. 2018 Development; Sinigaglia et al. 2018 Dev Biol.
large secreted protein	sec_013806	XLOC_013806		this study	SA0AAB148YO09RM1
PEC_038633	PEC_038633	XLOC_038633		this study	SA0AAB36YM11
CtCK domain containing protein	CtCK	XLOC_043134		this study	SA0AAB133YE22RM1
Wnt6 (ex Wnt9)	wnt6	XLOC_035748		Lapébie et al 2014. PLoS Genetics	-
Wnt3	Wnt3	XLOC_001931		Lapébie et al 2014. PLoS Genetics	-
GFP1	GFP1	XLOC_035583	HQ397706	Fourrage et al 2014	-
ELG	ELG	XLOC_040417
Arminin-like 1	Arminin-like 1	XLOC_006232		Ramon-Mateu et al., 2025 Sci Adv
Arminin-like 2	Arminin-like 2	XLOC_045135		this study	SA0AAB126YG04
FoxC	FoxC	XLOC_001095		Lapébie et al 2014. PLoS Genetics	-
innexinA	innexinA	XLOC_013735		this study	SA0AAB9YJ19RM1
WegIE2	WegIE2	XLOC_036949		Lapébie et al 2014. PLoS Genetics	-
Collagen triple helix repeat-containing	CTHRC	XLOC_037910		this study	SA0AAB107YO17RM1
TSP type1-like repeat containing protein	TSP type1-like	XLOC_013080		this study	SA0AAB152YE12RM1
PEC_021374	PEC_021374	XLOC_021374		this study	SA0AAB23YI16RM1
