## Supplementary Table 3 for "Life-stage-specific specialities in the cell atlases of the *Clytia hemisphaerica* planula and medusa"

### Sheet: Sheet1
sample name	sample type	cell suspension prep
Planula-1	2-day old planula	methanol fixed + FACS
Planula-2	2-day old planula	ACME fixed + FACS
Planula-3	2-day old planula	ACME fixed
Planula-4	3-day old planula	ACME fixed
Medusa-1	medusa	methanol fixed
Medusa-2	medusa	no fixation
Medusa-3	medusa	no fixation
